# Neurovirulence of the Australian outbreak Japanese Encephalitis virus genotype 4 is lower compared to genotypes 2 and 3 in mice and human cortical brain organoids

**DOI:** 10.1101/2023.04.26.538504

**Authors:** Wilson Nguyen, Narayan Gyawali, Romal Stewart, Bing Tang, Abigail L. Cox, Kexin Yan, Thibaut Larcher, Cameron Bishop, Nicholas Wood, Gregor J. Devine, Andreas Suhrbier, Daniel J. Rawle

**Author notes:** should be considered joint last authors (Andreas Suhrbier, Daniel J. Rawle).

## Abstract

**Background:** Human infections with Japanese encephalitis virus (JEV) are a leading cause of viral encephalitis. An unprecedented outbreak of JEV genotype 4 was recently reported in Australia, with an isolate (JEV_NSW/22_) obtained from a stillborn piglet brain.

**Methods:** Herein we compared the neuropathology of JEV_NSW/22_, JEV_FU_ (genotype 2) and JEV_Nakayama_ (genotype 3) in adult C57BL/6J wild-type mice, mice deficient in interferon regulatory factor 7 (*Irf7^-/-^*), and mice deficient in type I interferon receptor (*Ifnar^-/-^*), as well as in human cortical brain organoids (hBOs). Using human serum post-Imojev vaccination, we performed neutralisation assays to determine JEV_NSW/22_ susceptibility to vaccine responses.

**Findings:** In C57BL/6J and *Irf7^-/-^* mice with lethal outcomes, brain infection and histopathological lesions recapitulated those seen in humans and primates. JEV was universally lethal in *Ifnar^-/-^* mice by day 3 with histological signs of brain hemorrhage, but produced no other detectable brain infection or lesions, with viral protein detected in blood vessels but not neurons. We thus describe a new *Irf7^-/-^* mouse model for JEV_NSW/22_, which had increased viremia compared to C57BL/6J mice, allowing for lethal neuroinvasive infection in one mouse. Overall, JEV_NSW/22_ was less neurovirulent than other JEV isolates in C57BL/6J and *Irf7^-/-^* mice, and was more sensitive to type I interferon. All JEV isolates showed robust cytopathic infection of human cortical brain organoids, albeit lower for JEV_NSW/22_. We also show that Imojev vaccination in humans induced neutralizing antibodies against JEV_NSW/22_, with the level of cross-neutralisation related to the conservation in envelope protein amino acid sequences for each isolate.

**Interpretation:** Our study establishes JEV_NSW/22_ mouse models of infection, allowing for possible lethal neuroinvasive infection that was rarer than for other JEV genotypes. JEV vaccination regimens may afford protection against this newly emerged JEV genotype 4 strain, although neutralizing antibody responses are sub-optimal.

**Funding:** QIMRB received a generous philanthropic donation from the Brazil Family Foundation awarded to D.J.R. to support Japanese Encephalitis virus research at QIMRB. A.S. holds an Investigator grant from the National Health and Medical Research Council (NHMRC) of Australia (APP1173880). We also acknowledge the intramural grant from QIMR Berghofer awarded to R.S. and D.J.R. for purchase of the CelVivo Clinostar incubator for producing human cortical brain organoids. The project “Japanese encephalitis vaccine via the intradermal route in children and adults (JEVID-2): A clinical trial comparing the immunogenicity and safety of Japanese encephalitis vaccine administered by subcutaneous and intradermal routes” being conducted by G.D., N.G., and N.W. was funded by the Sydney Children’s Hospitals Network and New South Wales Health.

**Research in context:** *Evidence before the study:* JEV from the historically rare genotype 4 recently emerged in Australia, causing an unprecedented outbreak, with 44 human cases and 7 fatalities. While a range of JEV mouse models have been reported, none of them infect adult mice with a genotype 4 isolate. The efficacy of current vaccines for this JEV genotype are also unclear.

*Added value of this study:* We establish well characterised adult and subcutaneously infected mouse models for JEV which recapitulate many aspects of human disease including lethal neuroinvasive infection and severe histopathological lesions. Prolonged viremia was significantly associated with lethal neuroinvasiveness in *Irf7^-/-^*mice. We demonstrate that a genotype 4 Australian isolate, JEV_NSW/22_, exhibited markedly diminished lethal neuroinvasion compared to other JEV genotypes. Using serum from Imojev vaccine recipients, neutralizing antibodies against JEV_NSW/22_ were present, albeit at sub-optimal titers.

*Implications of all the available evidence:* The establishment of well characterised adult mouse models of JEV_NSW/22_ with rare neuropenetrance after peripheral inoculation that recapitulate human disease is an important tool that can now be deployed in pre-clinical studies and to understand disease pathogenesis. Our study suggests that new vaccines should be developed against circulating JEV strains for optimal neutralizing antibody responses.
