## Supplementary Table 1 for "Neurovirulence of the Australian outbreak Japanese Encephalitis virus genotype 4 is lower compared to genotypes 2 and 3 in mice and human cortical brain organoids"

### Sheet: Sheet1
Capsid	JEV-Nakayama	JEV-FU	JEV-NSW2022
44	V	A	V
51	I	I	V
52	T	T	A
70	K	R	K
75	S	S	G
90	T	I	T
100	R	K	R
109	E	E	G
111	S	S	T
112	I	I	V
113	M	M	L
116	A	A	M
119	A	A	T
120	V	V	I
121	I	V	A
122	I	M	A
123	A	A	V
124	C	C	S
125	A	A	V
# unique	1	5	15
prM	JEV-Nakayama	JEV-FU	JEV-NSW2022	Imojev
1	M	M	L	M
14	V	V	I	I
44	M	M	T	M
55	K	K	R	K
57	T	T	A	T
58	M	T	P	M
73	E	E	D	E
76	V	I	V	V
129	V	I	I	I
139	A	A	V	A
140	I	A	A	V
149	N	N	S	N
153	V	V	M	V
# unique	2	2	10
Envelope	JEV-Nakayama	JEV-FU	JEV-NSW2022	Imojev	MVEV-TC123130	SA-14 Vaccine Strain	P3
15	A	A	V	A	A	A	A
36	N	N	H	N	A	N	N
37	D	D	D	N	D	D	D
38	K	K	R	K	K	K	K
51	V	S	S	S	T	S	S
83	K	E	E	E	T	E	E
107	L	L	L	F	L	F	L
108	F	S	F	F	F	F	F
128	R	R	K	R	R	R	R
138	E	E	E	K	E	K	E
141	I	I	V	I	V	I	I
156	S	S	T	S	S	S	S
159	V	V	I	V	I	V	V
169	V	V	I	V	I	V	V
176	T	I	I	V	I	V	I
177	T	T	T	A	T	A	T
194	S	S	N	S	S	S	S
208	S	P	S	S	T	S	S
222	A	S	A	A	L	A	A
227	P	S	S	S	S	S	P
228	P	P	S	P	P	P	P
230	S	S	N	S	S	S	S
238	L	L	F	L	I	L	L
244	E	E	E	G	E	G	E
261	G	G	A	G	A	G	G
264	Q	Q	Q	H	Q	H	Q
276	N	S	S	S	S	S	S
279	K	K	K	M	K	M	K
290	R	K	K	K	V	K	K
295	A	A	T	A	L	A	A
307	K	N	K	K	E	K	K
308	F	S	F	F	K	F	F
311	A	R	A	A	F	A	A
315	A	A	A	V	A	V	A
327	S	T	Q	S	L	S	S
366	A	A	S	A	A	A	A
389	D	D	D	A	D	D	D
399	A	A	P	A	K	A	A
439	K	K	K	R	K		K
473	V	V	I	V	G		V
482	L	L	V	L	A		L
486	A	A	V	A	L		A
490	V	V	T	V	G		V
492	V	V	L	V	L		L
# unique	6	7	22
NS1	JEV-Nakayama	JEV-FU	JEV-NSW2022
8	V	I	I
40	R	K	R
50	H	Y	H
51	K	K	M
54	V	V	I
57	V	I	V
70	A	S	A
105	S	S	P
147	H	R	H
175	S	S	N
182	A	A	T
188	V	V	I
205	R	R	H
206	Y	F	L
220	V	V	I
240	E	D	E
242	I	V	I
251	K	R	K
271	N	N	D
284	K	T	K
317	S	S	T
326	E	D	G
327	N	N	S
335	I	I	V
338	V	A	V
339	R	R	K
343	T	T	A
354	N	N	S
358	V	I	I
386	I	V	V
# unique	4	12	16
NS2A	JEV-Nakayama	JEV-FU	JEV-NSW2022
7	S	N	N
29	M	M	A
34	T	A	T
35	R	K	R
42	V	M	V
56	V	V	A
65	I	I	M
76	V	V	I
77	R	R	K
86	S	T	T
87	V	V	I
91	V	V	L
96	T	T	A
113	V	V	I
116	I	I	V
124	K	R	R
125	K	K	R
157	V	A	V
# unique	3	4	11
NS2B	JEV-Nakayama	JEV-FU	JEV-NSW2022
59	D	D	E
97	V	I	V
99	V	L	V
# unique	0	2	1
NS3	JEV-Nakayama	JEV-FU	JEV-NSW2022
14	S	L	T
44	N	N	G
62	E	G	E
78	A	S	A
92	T	T	K
107	V	V	I
117	R	R	C
169	D	D	E
175	V	V	I
180	T	T	N
182	N	S	S
185	R	K	K
210	K	K	R
340	I	I	V
356	A	S	A
374	M	M	V
382	K	K	R
495	M	M	L
518	L	F	F
# unique	3	3	12
NS4A	JEV-Nakayama	JEV-FU	JEV-NSW2022
3	V	V	I
5	F	F	L
17	M	M	A
35	K	K	R
58	V	I	V
61	T	T	A
88	T	T	V
100	P	P	S
146	M	V	V
157	K	R	K
170	T	T	A
171	Q	Q	P
172	A	A	V
173	S	P	S
175	L	L	M
180	S	S	G
208	L	L	I
222	N	S	N
260	V	F	F
264	M	M	V
267	A	V	T
# unique	3	5	15
NS4B	No difference
NS5	JEV-Nakayama	JEV-FU	JEV-NSW2022
15	K	K	R
22	E	D	E
33	I	I	T
49	I	I	K
72	S	S	T
101	R	K	R
135	K	K	R
144	F	F	L
154	E	D	E
253	K	R	K
275	N	D	D
277	E	E	G
284	Q	Q	E
296	K	K	R
370	A	A	S
372	A	V	V
390	E	E	G
429	D	D	G
439	E	E	V
453	I	V	V
503	E	E	R
526	G	G	R
528	Q	Q	E
546	R	R	K
576	R	R	K
586	A	A	S
587	A	S	T
588	E	G	D
637	L	L	V
643	K	K	E
644	N	T	N
661	T	T	S
682	A	S	A
754	K	K	R
791	D	N	D
830	M	T	E
860	S	S	T
878	V	I	I
883	N	N	T
889	T	L	T
# unique	5	9	25
